# A family of Tn7-like transposons evolved to target CRISPR repeats

**DOI:** 10.1101/2024.10.13.618069

**Authors:** Laura Chacon Machado, Joseph E. Peters

## Abstract

Tn7 family transposons are mobile genetic elements known for precise target site selection, with some co-opting CRISPR-Cas systems for RNA-guided transposition. We identified a novel group of Tn7-like transposons in Cyanobacteria that preferentially target CRISPR arrays, suggesting a new functional interaction between these elements and CRISPR-Cas systems. Using bioinformatics tools, we characterized their phylogeny, target specificity, and sub-specialization. The array-targeting elements are phylogenetically close to tRNA-targeting elements. The distinct target preference coincides with loss of a C-terminal region in the TnsD protein which is responsible for recognizing target sites when compared to closely related elements. Notably, elements are found integrated into a fixed position within CRISPR spacer regions, a behavior that might minimize negative impacts on the host defense system. These transposons were identified in both plasmid and genomic CRISPR arrays, indicating that their preferred target provides a means for both safe insertion in the host chromosome and a mechanism for dissemination. Attempts to reconstitute these elements in *E. coli* were unsuccessful, indicating possible dependence on native host factors. Our findings expand the diversity of interactions between Tn7-like transposons and CRISPR systems.
