## Supplementary Table 1 for "A family of Tn7-like transposons evolved to target CRISPR repeats"

### Sheet: Sheet1
	NCBI Accession	Type of genomic data	Organism	Transposon sequence (if both ends detected)	Total transposon size (bp)	Target Site Duplication	TnsAB length (aa)	TnsC length (aa)	TnsD length (aa)	RE full (nt)	LE full (nt)	RE (last 8 bp)	LE (last 8 bp)	Predicted target	Adjacent Cas genes	Distance to conserved GAAAC target (bp)	Cargo	Type of cargo
	JADEWG010000262.1	contig	Phormidium sp. LEGE 05292	tgccacttgaaagaaaaaatggcactagcctagaaggataaaatggcactcaagaagccgaggatagtaattccttcgttccaataagaaagccattacaaagtagctagaatcataaaacggcacacagttgaacaaaaggtggttgaatagaaatatctcgaacagagttctccagtaattaggagaatcaagccgaaatgttgagcgccgcccagtttgttcagtggtgtgaaaacttgcagctaaccgaacaaacaatccaacaaatagctcaaatacgcaactcgccaccatctcggcgagttcagagtcgtgcaggcaacgtgagcggtcgttaccctagccggaaaatgggattcaccatccaatttgagagccaccgcaacgaactagcag…	5180	(-)	847	394	399	200	63	AAGTGGCA	AAGTGGCA	(-)	(-)	(-)	(-)
	JACJUP010000005.1	contig	Planktothrix sp. FACHB-1355	(-)	(-)	(-)	847	394	396	(-)	63	(-)	AAGTGACA	Intergenic region (perfect palyndrome downstream iscB)	(-)	45	yes	Multiple insertion sequences
	JACJPW010000095.1	contig	Aerosakkonema funiforme FACHB-1375	tgccacttcaccgataaaatggcactaagctggaaggataaaatggcacgctctgggagcggagaatgcccgcatttctcacaaaatttgcgatcgccaaccgccaaagccttactggataatagtttcagcgtgcaaatacccagtttccacatccaacagtgtgtgaatcggtagcaattcaaaattatcaggaattagagggggaggaaatcaaagattaaccgtgaatttttgataataattaaataatttaatcatcaattattaggcgaataaatctgctataattgaggagtgaaaaatcaaatattcctcagcttatgactcccaattctcaagaaaaagcctgtaagcaattcaatttaggaaaagttaaaggcaaagaaatcatcgcta…	5172	detected	847	394	396	201	63	AAGTGGCA	AAGTGACA	Intergenic region (perfect palyndrome downstream iscB)	(-)	45	yes	Insertion sequence
	DATNRA010000602.1	contig	Candidatus obscuribacterales	(-)	(-)	(-)	847	394	396	200	(-)	AAGTGGCA	(-)	(-)	(-)	(-)	(-)
	JADEWY010000053.1	contig	Coleofasciculus sp. LEGE 07081	tgtcacttgaaccatatcctgtccaaagtggaagcataagctgtccctaaacaagggcaaaaatcctgatgctgtcgtaggaagaacagcggcttgggcagccaagtagaaccataagttgtccccaagtggaaattggaaggataagatgaccaaaagttgataagctgacaatatcctcccattgctgcgccttgaaaaaataaatgttggacggcgaacagtttgtgcggtggtgtcagcagttaggcttggcagaaccgacaaggaaatacatcgaactgttacgcagttcgccaccatctcgcgtggtacgcagtagggcaggaaacgtgagtggtcgttaccccagccggaaaatgggcgtaacgattcagtttgagagccaccacaacgaat…	5458	detected	898	395	407	206	155	AAGTGACA	AAGTGACA	Intergenic region (RBS of SDR family oxidoreductase)	(-)	44	no
	JAVJTO010000085.1	contig	Coleofasciculus sp. B1-BNL1-01	tgtcacttgaaccatatcctgtccaaagtggaagcataagctgtccgccaacaaggtaaaaactctgatgctgtcgtcgggagaacaggtacttgaacagctaggtagaaccataagttgtccacaagttgaaattggaaggataagatgtccttttgttgataaactgaagacatcatttcatggctgcgtaggcaaaggaatatatgctggacggcgagcagtttgtgcggtggtgtcagcagttaggcttggcagaaccgacaaggaaatacatcgaactgttacgcagttcgccgccgtcgcgtgtggtacgcagtagggcagggaacgtgagtggtcgttaccccagccggaaaatgggcgtaacgattcagtttgagagccaccacaacgaat…	5458	(-)	898	395	407	206	155	AAGTGACA	AAGTGACA	CRISPR repeat	(-)	(-)	(-)
	CP003633.1	plasmid	Allocoleopsis franciscana PCC 7113 plasmid pMIC7113.03 (1)	tgtcacttgaaccatatcctgtccaaagtggaagcataagctgtccagcgacaggggcaaaaaccctgatgctgtcgtaggaagaacagtggctttggtagccaagtagaactataaattgtccctaagttgaaattggaaggataagatgtcctggagttgataaactgacaatatcctcccattgctgccagagaaaaaataaatgctggacggcgaacagtttgtgcggtggtgtcagcagttagccttggcagaaccgacaaggaaatacatcgaactgttacgcagttcgccacctgcgcgtgtggtacgcagtagggcaggcaacgtgagtggtcgttaccccagtcgaaaaatgggcgtgacgattcaatttgagagccaccacaacgaatt…	5108	detected	795 (C-terminal truncated)	343 (N-terminal truncated)	407	205	151	AAGTGACA	AAGTGACA	CRISPR repeat	yes	45	no
		plasmid	Allocoleopsis franciscana PCC 7113 plasmid pMIC7113.03 (2)		5108	detected	796 (C-terminal truncated)	343 (N-terminal truncated)	407	205	151	AAGTGACA	AAGTGACA	CRISPR repeat	yes	44	no
	CP003630.1	full genome	Allocoleopsis franciscana PCC 7113 chromosomal element	tgtcacttgaaccatattctgtccaaagtggaagcataagctgtccggcaacaagggaaaaactctgatgctgtcgtaggaacaacagcggctagagcagccaggtagaaccataagttggccgtaagttgaaaggggaaggataagatgtccttgagttgataaactgacaatatcctcccattgctgccagagaaaaaaatgctggacggcgaacagtttgtgcggtggtgccagcagctcggcttggcagaatcggcaaggcaatacatcgaactgttacgcagttcgccacctgcgcgtgtggtacgcagtagggcaggcaacgtgagtggtcgttaccccagtcggaaaatgggcgtgacgattcaatttgagagccaccacaacgaattggca…	5453	detected	899 (frameshifted, degraded)	395	407	201 (this region is mutated respect to the plasmid elements)	151	AAGTGACA	AAGTGACA	AFZ19556.1 (endonuclease/exonuclease/phosphatase family protein)	(-)	43	no
	DATNPA010000798.1	contig	Allocolepsis sp.	tgtcacttgaaccatatcctgtccaaagtggaagcataagctgtccagcaacaaggggaaaaaccctgatgctgtcgtaggaagaacaacggctttggcagccaggtagaaccataagttgtccccaagttgaaactggaaggataagatgtcctagagttgataaactgacaatatcctcccattgctgccagagaaaaaataaatgctggacggggaacagtttgtgcggtggtgccagcagctcggcttggcagaaccaacaaggaaatacatcgaactgttacgcagttcgccaccatctcgtgtggtacgcagtaggacaggcaacgtgagtggtcgttaccccagccggaaaatgggcgtgactattcagtttgagagccaccacaacgaatt…	5453	(-)	898	395	407	205	151	AAGTGACA	AAGTGACA	(-) CRISPR repeat most likely based on what is beyond the RE	(-)	(-)	(-)
	DNME01000028.1	contig	Cyanobacteria bacterium UBA9273	tgtcactttaaccatatcctgtccaaagtggaagcataagctgtccgcttgaaaaggataaaaacctgatgctgtcgtaagaagaacaacagcttgggcaggcaggtagaaccataagttgtccagaagttgaaataggaaggataagatgtcctagagttgataaactggcaatatcctcccattgctgcgccttgaagaaataaatgctggacggggaaaagtttgtgcggtggtgtcagcagttaggcttggcagaaccgacaaggaaatacatcgaagtgttacgcacttcgccaccatctcctgtggtacgcagtaggacaggcaacgtgagtggtcgttaccccagtcggaaaatgggggtgacgattcaatttgagagccaccacaacgaat…	5457	degraded	354 (degraded)	532	407	206	153	AAGTGACA	AAGTGACA	CRISPR repeat	(-)	43	no
	DNZA01000427.1	contig	Cyanobacteria bacterium UBA11162	tgtcacttgaaccatatcctgtccaaagtggaagcataagctgtccgcttgaaaaggataaaaacctgatgctgtcgtaggaagaacagtggctttagtagtcaggtagaaccataagttgtctcaaagttgaaattggcaggataagatgtcctggagttgataaactgacaatatcttccaatggctgcgtcttgaagaaataaatgctggacggggaacagtttgtgcggtggtgtcagcagttaggctgggcagaaccgacaaggaaatacatcgaactgttacgcagttcgccaccatctcgtgtggtacgaagtagagccggcaatgtcagtggtcgttaccccagccggaaaatgggcgtgacgattcaatttgagagccaccacaacgaat…	5457	semi-degraded (3 bp only)	898	395	409	206	148	AAGTGACA	AAGTGACA	CRISPR repeat	(-)	43	no
	JACXAE010000040.1	contig	Iningainema tapete BLCC-T55	(-)	(-)	(-)	(-)	391 (at least)	400	(-)	106	(-)	AAGTAACA	CRISPR repeat	yes	45	no
	JAAUTV010000341.1	contig	Richelia sp. SM1_7_0	tgtcactttacccactagttggcagtaaggtggaaggagttgatggcagtaaaattgtcccaaaccctaattaatacgttgtgcatctcgtgaatttgcgttactagtggaaggagttgatggcagaaagtataaaattggaagcacttaaatggcagtaagtatgtgaaacggacaaatagaacaaaaacccttatttattaaacgtttgaaccttcgtgtatctttgatgtattcagcatcaacagaagctttactgccaacattgctatacctttagatagaggtaattagcacgaatatataaaaaagcaacttggcggatagtacaagaacactatcattcacaaaatcgaaggagttgaatgatacgattaaattaggtcaagaagcagtcag…	5700	detected	890	394	401	505	114	AAGTGACA	AAGTTACA	CRISPR repeat	(-)	48	no
	JAAUQH010000127.1	contig	Richelia sp. RM1_1_1	tgtcactttacccactagttggcagtaaggtggaaggagttgatggcagtaaaattgtcccaaaccctaattaatacgttgtgcatctcgtgaatttgcgttactagtggaaggagttgatggcagaaagtataaaattggaagcacttaaatggcagtaagtatgtgaaacggacaaatagaacaaaaacccttatttattaaacgtttgaaccttcgtgtatctttgatgtattcagcatcaacagaagctttactgccaacattgctatacctttagatagaggtaattagcacgaatatataaaaaagcaacttggcggatagtacaagaacactatcattcacaaaatcgaaggagttgaatgatacgattaaattaggtcaagaagcagtcag…	5700	degraded	890	394	401	505	114	AAGTGACA	AAGTTACA	CRISPR repeat	yes	48	(-)
	JAAUSO010000293.1	contig	Richelia sp. SL_2_1	tgtcactttacccactagttggcagtaaggtggaaggagttgatggcagtaaaattgtcccaaaccctaattaatacgttgtgcatctcgtgaatttgcgttactagtggaaggagttgatggcagaaagtataaaattggaagcacttaaatggcagtaagtatgtgaaacggacaaatagaacaaaaacccttatttattaaacgtttgaaccttcgtgtatctttgatgtattcagcatcaacagaagctttactgccaacattgctatacctttagatagaggtaattagcacgaatatataaaaaagcaacttggcggatagtacaagaacactatcattcacaaaatcgaaggagttgaatgatacgattaaattaggtcaagaagcagtcag…	5696	degraded	(-) fragmented in 4 different proteins due to 3 deletion events	375 (degraded, out of frame due to a single deletion)	401	505	114	AAGTGACA	AAGTTACA	CRISPR repeat	(-)	48	(-)
	JADEXS020000001.1	full genome	Desmonostoc muscorum LEGE 12446 (1)	tgtcactttaccgacatgatggcagtaaagtggaagcagacgatggcagtaaatgcacctcaaaggttgattacttcgtgatgtagaaaatgcgctggcagaaaatccatgaaagagtggaagcagacgatggcagtaagtataaaaatggaagcacaatcgtggcagtaagtatgtgccaccagtaaaaatcaagaaaacccttatgtatcaacggttgttaggtttactgtataaaagcatttaccctactttaggagtgagaatgtgaatatggaagtagaaaatgccgatgacatcagtagcaatgcggtaaaaatagcagataatatcatatacaaatactgggaaaaaaccaattttaatgattgtttattcagactgtagaaagcaggaaat…	3363	detected	270	180	403	550	114	AAGTGACA	AAGTAACA	CRISPR repeat	yes	47	no
		full genome	Desmonostoc muscorum LEGE 12446 (2)		3363	detected	270	180	403	550	114	AAGTGACA	AAGTAACA	CRISPR repeat	no	48	no
		full genome	Desmonostoc muscorum LEGE 12446 (3)		3363	detected	270	180	403	550	114	AAGTGACA	AAGTAACA	CRISPR repeat	no	48	no
		full genome	Desmonostoc muscorum LEGE 12446 (4)		3363	degraded	270	180	403	550	114	AAGTGACA	AAGTAACA	CRISPR repeat	no	47	no
	JBALFX010000068.1	contig	Nostoc sp. Isolate S52	(-)	(-)	(-)	(-)	401	403	(-)	114	(-)	AAGTAACA	CRISPR repeat	(-)	(-)	(-)
	CP011382.1	full genome	Calothrix sp. 336/3 (1)	tgtcactttacccaggtaatggcactaaagtggaagcactttatggcactaaaaaagcttgaaaagctgatgattacgttgcgcgaaagaggcgattctgagaataatggaagcagtagatggcacaaagtataaaaataggacgactaaaatggcacaaagtatgtaaaagacagacaaacagatgaaacctttgtatagagatggtttcagggcgaatagtcataggatatttagacaattagatttgattgcattctcaaaaacgacgtaaaaatgacataaaagctagtacataggaacttttgaactactatttgatagtacgaaatcgtgagaaaatgtaaaatttaatagacaatatagtataaaataacactgtatttaaaaacgctgaat…	5731	detected	888	396	403	551	114	AAGTGACA	AAGTCACA	CRISPR repeat	no	47	no
		full genome	Calothrix sp. 336/3 (2)		5731	degraded	888	396	403	551	114	AAGTGACA	AAGTCACA	CRISPR repeat	no	46	no
		full genome	Calothrix sp. 336/3 (3)		5731	degraded	888	396	403	551	114	AAGTGACA	AAGTCACA	WP_144416014.1 (tyrosine phosphatase family protein)	(-)	48	no
	WJFC01000222.1	contig	Scytonema sp. UIC 10036	tgtcactttacccaggggatggcagtaaagtggaagcagttgatggcagtaaaaaagcttgaaatgctgatgatgacgttgagccttctgaggcgattatgacaatcacggaagcagtggatggcagtaagtataagaatggaagcagcaaaatggcagtaagtatgtaatcaaatgacaaacagctaaaagcgttgcatagcaatggttttaaagttttacatcattgagtattgaggcgattctagttgggagcatcctaaagacggaagcgttgatgacagataaatgagtacatagtgggctgttgtactaaaatcccatagtacaaaagctttaagaattatgggatttctggagaaaaaggtatgaattaatactctatacgaaaaagctgga…	9341	detected	505 (fused with TnsC)	(-)	403	571	114	AAGTGACA	AAGTTACA	CRISPR repeat	no	47	yes	2 Hypothetical proteins, DUF6262, 2 tyrosine-type recombinase/integrase proteins, 1 site specific integrase
	JHEG04000001.1	full genome	Tolypothrix bouteillei VB521301	tgtcactttacccaggagatggcagtaaagtggaagcagttgatggcagtaaaaaagcttgaaatggtaatgatggcgttgagccttcttaggcgactatgacaatcacggaagcagtggatggcagtaagtataagaatggaagcagcaaaatggcagtaagtatgtaatcaaatgacaaacagctaaaagcgttgcatagcaatggttttaaagtttaacatcattgagtattgaggcgattctagttgggagcatccgaaagacggaagcgttgatgacagataaatgagtacatagtgggcggttgtactaaaatcgtgtagtacaaaagctgtaagaattatgggatttctggagaaaaaggtatgaattaatactccagacaaaaaagctaga…	2546	degraded	114 (degraded)	134 (degraded)	403	522	114	AAGTGACA	AAGTTACA	CRISPR repeat	no	47	no
