## Supplementary Table 3 for "A family of Tn7-like transposons evolved to target CRISPR repeats"

### Sheet: Strains
Strain	Genotype	Source/Reference
BW27783	F−, Δ(araD-araB)567, ΔlacZ4787(::rrnB-3), λ-, Δ(araH-araF)570(::FRT), ΔaraEp-532::FRT, ϕPcp8-araE535, rph-1, Δ(rhaD-rhaB)568, hsdR514	44
LCM1	BW27783 attTn7::miniTn7-miniAfTn(KanR)	This work
LCM36	BW27783 attTn7::miniTn7-miniCxTn(KanR)	This work
PO677	BW27783 attTn7::miniTn7-miniMcCAST(KanR)	7
CW51	F−, ara−, arg-, Δ(lac-pro)XIII, nalR, rifR, recA56	45

### Sheet: Plasmids
Plasmid Name	Description	Source/reference	Sequence
pLC1	pACYC-plac-AfTnsABC	This work	ctccattttagcttccttagctcctgaaaatctcgataactcaaaaaatacgcccggtagtgatcttatttcattatggtgaaagttggaacctcttacgtgccgatcaacgtctcattgatacctgaaacaaaacccatcgtacggccaaggaagtctccaataactgtgatccaccacaagcgccagggttttcccagtcacgacgttgtaaaacgacggccagtcatgcataatccgcacgcatctggaataaggaagtgccattccgcctgacctgcgcccaatacgcaaaccgcctctccccgcgcgttggccgattcattaatgcagctggcacgacaggtttcccgactggaaagcgggcagtgagcgcaacgcaattaatgtgagttagct…
pLC15	pACYC-plac-CxTnsABC	This work	aaaaaaactcgcccacaagcaaaaccaaggtttgggagtgtatgtgaaaggatttttggtacagcaaacacaatgctaatccataaccttcaaggaaatacacaaattactcgtaaccctagaggtgtaactaaaagtgtaaatccaaaaaacttagcaatttggacactaggtagtttataccaaaacctatatgattgggcttatgagttttacgacaataaagaacatccagcactaagccaaagccctcgctcaatgtttgaggatggatttttaagaacgggattacgcagccataaagtaattaaatatgatggcaattttaaaatatttactttaccaacaacgccaaagggaactgcaaaagtaatccctaataatggaattaagattaat…
pOPO635	pACYC-plac-McTnsABC	7	attaaccactcctcgacatggcgatcgcccctttgaaattattcacattgaccataccgaaattgacgttgaactggctatttcgttgacttcccttactcaatgcaatttcaactccggtaattcaggtcttcctaatttaggaagaccttgggcgacattcatggttgatgcttatagccgtcgtctcttagcagtctatttgagttacgaggaacccagctaccgttcctgcatgtccgtattgcgtatctgtgttcaacgtttcaaacgatttcctcagtcaatcgtggtagataatggcccagaattccacagcaactattttgaacaactactagcatattttgcttgcacgaaaaaacaccgtcctccagcagatgctagatatggctttgt…
pLC2	pBAD322-AfTnsD	This work	aaaaaaaccaccgctaccagcggtggtttgtttgccggatcaagagctaccaactctttttccgaaggtaactggcttcagcagagcgcagataccaaatactgtccttctagtgtagccgtagttaggccaccacttcaagaactctgtagcaccgcctacatacctcgctctgctaatcctgttaccagtggctgctgccagtggcgataagtcgtgtcttaccgggttggactcaagacgatagttaccggataaggcgcagcggtcgggctgaacggggggttcgtgcacacagcccagcttggagcgaacgacctacaccgaactgagatacctacagcgtgagctatgagaaagcgccacgcttcccgaagggagaaaggcggacaggtatcc…
pLC16	pBAD322-CxTnsD	This work	aaaaaaaccaccgctaccagcggtggtttgtttgccggatcaagagctaccaactctttttccgaaggtaactggcttcagcagagcgcagataccaaatactgtccttctagtgtagccgtagttaggccaccacttcaagaactctgtagcaccgcctacatacctcgctctgctaatcctgttaccagtggctgctgccagtggcgataagtcgtgtcttaccgggttggactcaagacgatagttaccggataaggcgcagcggtcgggctgaacggggggttcgtgcacacagcccagcttggagcgaacgacctacaccgaactgagatacctacagcgtgagctatgagaaagcgccacgcttcccgaagggagaaaggcggacaggtatcc…
pOPO646	pBAD322-McTnsD	7	ttgagatcctttttttctgcgcgtaatctgctgcttgcaaacaaaaaaaccaccgctaccagcggtggtttgtttgccggatcaagagctaccaactctttttccgaaggtaactggcttcagcagagcgcagataccaaatactgtccttctagtgtagccgtagttaggccaccacttcaagaactctgtagcaccgcctacatacctcgctctgctaatcctgttaccagtggctgctgccagtggcgataagtcgtgtcttaccgggttggactcaagacgatagttaccggataaggcgcagcggtcgggctgaacggggggttcgtgcacacagcccagcttggagcgaacgacctacaccgaactgagatacctacagcgtgagctatgaga…
pLC52	pBAD322-McTnsD(Δ397-453)	This work	ttgagatcctttttttctgcgcgtaatctgctgcttgcaaacaaaaaaaccaccgctaccagcggtggtttgtttgccggatcaagagctaccaactctttttccgaaggtaactggcttcagcagagcgcagataccaaatactgtccttctagtgtagccgtagttaggccaccacttcaagaactctgtagcaccgcctacatacctcgctctgctaatcctgttaccagtggctgctgccagtggcgataagtcgtgtcttaccgggttggactcaagacgatagttaccggataaggcgcagcggtcgggctgaacggggggttcgtgcacacagcccagcttggagcgaacgacctacaccgaactgagatacctacagcgtgagctatgaga…
pLC20	pTSC29-pOX-Spec-mini-array1	This work	aaaaaaaacacacaaaggtctagcggaatttacagagggtctagcagaatttacaagttttccagcaaaggtctagcagaatttacagatacccacaactcaaaggaaaaggactagtaattatcattgactagcccatctcaattggtatagtgattaaaatcacctagaccaattgagatgtatgtctgaattagttgttttcaaagcaaatgaactagcgattagtcgctatgacttaacggagcatgaaaccaagctaattttatgctgtgtggcactactcaaccccacgattgaaaaccctacaaggaaagaacggacggtatcgttcacttataaccaatacgttcagatgatgaacatcagtagggaaaatgcttatggtgtattagctaa…
pLC54	pTSC29-pOX-Spec-mini-array2	This work	aaaaaaaacacacaaaggtctagcggaatttacagagggtctagcagaatttacaagttttccagcaaaggtctagcagaatttacagatacccacaactcaaaggaaaaggactagtaattatcattgactagcccatctcaattggtatagtgattaaaatcacctagaccaattgagatgtatgtctgaattagttgttttcaaagcaaatgaactagcgattagtcgctatgacttaacggagcatgaaaccaagctaattttatgctgtgtggcactactcaaccccacgattgaaaaccctacaaggaaagaacggacggtatcgttcacttataaccaatacgttcagatgatgaacatcagtagggaaaatgcttatggtgtattagctaa…
FΔ(finO-fxsA):: mini-array1 specR	F plasmid (GenBank: AP001918.1) with a 44,962 bp section from finO to fxsA replaced with mini-array1 and 1,213 bp specR cassette (GenBank: DQ131584.1) by red recombination with PCR fragment amplified with JEP1376-1386 from pLC20.	This work	(-)
FΔ(finO-fxsA):: mini-array2 specR	F plasmid (GenBank: AP001918.1) with a 44,962 bp section from finO to fxsA replaced with mini-array2 and 1,213 bp specR cassette (GenBank: DQ131584.1) by red recombination with PCR fragment amplified with JEP1376-1386 from pLC54.	This work	(-)
FΔ(finO-fxsA):: tRNA-Leu specR	F plasmid (GenBank: AP001918.1) with a 44,962 bp section from finO to fxsA replaced with tRNA-Leu gene from Myxacorys californica WJT36-NPBG1 and 1,213 bp specR cassette (GenBank: DQ131584.1) by red recombination with PCR fragment amplified with JEP1376-1386 from pOPO657.	7	(-)

### Sheet: Primers
Primer name	Sequence
JEP1376	cggcacgtcagcgctctc
JEP1386	cttgccaccagtgatgcgg
